# Generative Molecular Design and Experimental Validation of Selective Histamine H1 Inhibitors

**DOI:** 10.1101/2023.02.14.528391

**Authors:** Kevin S. McLoughlin, Da Shi, Jeffrey E. Mast, John Bucci, John P. Williams, W. Derek Jones, Derrick Miyao, Luke Nam, Heather L. Osswald, Lev Zegelman, Jonathan Allen, Brian J. Bennion, Amanda K. Paulson, Ruben Abagyan, Martha S. Head, James M. Brase

## Abstract

Generative molecular design (GMD) is an increasingly popular strategy for drug discovery, using machine learning models to propose, evaluate and optimize chemical structures against a set of target design criteria. We present the ATOM-GMD platform, a scalable multiprocessing framework to optimize many parameters simultaneously over large populations of proposed molecules. ATOM-GMD uses a junction tree variational autoencoder mapping structures to latent vectors, along with a genetic algorithm operating on latent vector elements, to search a diverse molecular space for compounds that meet the design criteria. We used the ATOM-GMD framework in a lead optimization case study to develop potent and selective histamine H1 receptor antagonists. We synthesized 103 of the top scoring compounds and measured their properties experimentally. Six of the tested compounds bind H1 with *K_i_*’s between 10 and 100 nM and are at least 100-fold selective relative to muscarinic M2 receptors, validating the effectiveness of our GMD approach.
