## Supplemental Data for "Generative Molecular Design and Experimental Validation of Selective Histamine H1 Inhibitors"

### Sheet: Predictions and Measurements
Compound ID	SMILES	Design	Synthesis	Duplicate pair index	Cost Score	H1					M2					hERG
						% Receptors Bound at 10 uM	IC50 (nM)	Ki (nM)	pKi	Predicted pKi	% Receptors Bound at 10 uM	IC50 (nM)	Ki (nM)	pKi	Predicted pKi	% Channels Bound at 10 uM	IC50 (nM)	Ki (nM)	pIC50	Predicted pIC50
s_49____14518112____101877	CN(C)CCCn1nc(-c2cccs2)c2ccccc2c1=O	GMD	Enamine	1	14.527	100.232	64.096	19.811	7.70309	8.26	20.327	ND	ND	ND	5.469	81.742	1337.76	946.079	5.87362	5.847
GMD_12264	CN(C)CCCn1nc(-c2cccs2)c2ccccc2c1=O	GMD	NBI	1	18.859	97.829	87.789	27.135	7.56647	8.044	43.139	ND	ND	ND	5.26	77.819	1892.28	1338.24	5.72301	5.083
GMD_14496	CN(C)CCCn1nc(-c2ccccc2)c2ccccc2c1=O	GMD	NBI	2	20.529	96.069	521.23	161.107	6.79289	8.004	14.564	7445.89	1628.79	5.78814	5.175	54.223	3575.98	2528.98	5.4466	5.046
s_49____14518112____88928	CN(C)CCCn1nc(-c2ccccc2)c2ccccc2c1=O	GMD	Enamine	2	6.921	94.18	341.038	105.412	6.97711	8.569	18.013	18663.2	4082.57	5.38907	5.294	61.621	3706.11	2621.01	5.43108	5.682
GMD_12503	CN(C)CCCn1nc(-c2ccc(Cl)cc2)c2ccccc2c1=O	GMD	NBI	3	13.938	97.956	125.579	38.815	7.411	8.254	33.181	ND	ND	ND	5.353	72.374	1224.84	866.22	5.91192	5.73
s_49____14518112____88929	CN(C)CCCn1nc(-c2ccc(Cl)cc2)c2ccccc2c1=O	GMD	Enamine	3	11.838	97.569	111.104	34.341	7.46419	8.392	24.086	20014.7	4378.21	5.3587	5.27	82.999	909.306	643.074	6.04129	5.925
s_27____7100858____10689034	CN(C)CCN(Cc1ccccc1)c1nc2cccc(F)c2s1	Enamine match	Enamine	n/a	13.562	99.385	123.079	38.043	7.41973	8.252	30.449	22124.6	4839.76	5.31518	5.706	82.999	2242.9	1586.21	5.64919	5.648
s_49____14518112____1114614	CN(C)CCCn1nc(-c2ccc(F)cc2)c2ccccc2c1=O	Enamine match	Enamine	n/a	8.115	99.264	63.509	19.63	7.70708	8.597	16.567	ND	ND	ND	5.404	80.799	2101.55	1486.24	5.67746	5.928
GMD_18471	CN(C)CCCc1nc2ccccc2n1Cc1ccccc1	GMD	NBI	n/a	18.279	98.329	155.362	48.021	7.31857	8.092	21.003	12246.8	2678.98	5.57203	5.592	88.89	565.067	399.623	6.2479	5.534
s_272164____17323936____17325014	CN(C)CCN(Cc1ccccc1F)C(=O)N1CCCc2c(Cl)ccnc21	Enamine match	Enamine	n/a	6.876	98.204	176.722	52.707	7.27813	8.502	8.432	ND	ND	ND	5.689	90.611	424.725	300.371	6.37189	5.408
s_27____7425384____16803680	CN(C)CCCN(Cc1ccc(Cl)c(Cl)c1)c1nccc2cccnc12	Enamine match	Enamine	n/a	1.655	98.204	245.934	76.016	7.11909	8.99	58.102	7818.65	1710.33	5.76692	5.869	96.266	91.794	64.918	7.03719	5.561
s_27____7425384____12641810	CCc1csc(N(CCCN(C)C)Cc2ccc(Cl)c(Cl)c2)n1	Enamine match	Enamine	n/a	13.628	96.822	472.17	145.944	6.83581	8.273	52.89	7140.93	1562.08	5.8063	5.642	86.185	1070.33	756.953	5.97048	5.764
m_27____7425384____18313558	CN(C)CCCN(Cc1ccc(Cl)c(Cl)c1)c1ncnc2ccn(C)c12	Enamine match	Enamine	n/a	13.328	96.697	231.404	69.015	7.16106	8.237	33.267	ND	ND	ND	5.396	75.859	854.05	603.995	6.06852	5.496
GMD_9433	CN(C)CCCn1nc(-c2cccc(Cl)c2)c2ccccc2c1=O	GMD	NBI	n/a	10.943	96.423	610.584	188.726	6.72417	8.381	55.395	22353.8	4889.9	5.3107	5.163	92.466	721.045	509.933	6.14204	5.761
s_27____7100894____215633	CN(C)CCN(Cc1cccc(Cl)c1)c1cncc(Cl)n1	Enamine match	Enamine	n/a	7.309	96.069	401.096	123.975	6.90667	8.469	33.88	28905.2	6323.01	5.19908	5.433	78.072	1663.71	1176.6	5.77892	5.355
s_27____6492506____8281582	CN(C)CCCN(CCCN(C)C)c1ccc2c(Br)ccc(Cl)c2n1	Enamine match	Enamine	n/a	13.268	95.818	ND	ND	ND	8.223	9.965	ND	ND	ND	5.833	68.975	3252.85	2300.46	5.48774	5.17
s_27____7425384____15607934	CSc1nccc(N(CCCN(C)C)Cc2ccc(Cl)c(Cl)c2)n1	Enamine match	Enamine	n/a	2.858	95.484	825.899	246.321	6.6085	8.764	47.289	13179.4	3041.39	5.51693	5.852	86.633	1091.64	772.025	5.96192	5.319
s_270004____10205940____8625260	CN(C)CCN(Cc1ccccc1F)Cc1c(Cl)ccc2cccnc12	Enamine match	Enamine	n/a	7.696	94.06	2014.21	622.573	6.20581	8.417	33.574	ND	ND	ND	5.762	88.89	82.461	58.317	7.08375	5.091
NBI1099478	CN(C)CCCn1nc(-c2ccncc2)c2ccccc2c1=O	NBI design	NBI	n/a		93.391	477.217	147.504	6.8312		37.281	ND	ND	ND		23.368	ND	ND	ND
s_270004____10206024____8625260	CN(C)CCN(Cc1cccc(F)c1)Cc1c(Cl)ccc2cccnc12	Enamine match	Enamine	n/a	8.096	92.804	2259.16	673.786	6.17148	8.466	33.88	ND	ND	ND	6.149	97.003	155.855	110.223	6.80728	5.217
s_27____7100894____9139880	CN(C)CCN(Cc1cccc(Cl)c1)c1ncncc1Cl	Enamine match	Enamine	n/a	6.015	92.678	1230.94	380.472	6.41968	8.548	18.243	15862.3	3469.88	5.45969	5.416	91.594	717.302	507.286	6.1443	5.386
s_27____7100914____15703356	CN(C)CCN(Cc1cccs1)c1nccc(F)c1Cl	Enamine match	Enamine	n/a	6.092	92.301	631.718	195.258	6.70939	8.574	6.593	7646.78	1672.73	5.77657	5.719	55.698	7323.96	5179.6	5.13525	5.521
s_27____7425384____7556080	CN(C)CCCN(Cc1ccc(Cl)c(Cl)c1)c1ncc(Cl)cc1[N+](=O)[O-]	Enamine match	Enamine	n/a	14.35	91.297	849.682	253.414	6.59617	8.475	68.22	1686.8	389.261	6.40976	5.532	78.809	1030.96	729.108	5.98676	5.847
s_27____7100864____12221638	CN(C)CCN(Cc1ccccc1F)c1ncc(Cl)cc1Cl	Enamine match	Enamine	n/a	5.958	90.669	NT	NT	NT	8.587	43.998	NT	NT	NT	5.633	86.431	NT	NT	NT	5.538
s_27____7425384____262944	CN(C)CCCN(Cc1ccc(Cl)c(Cl)c1)c1cnc2ccccc2n1	Enamine match	Enamine	n/a	14.445	88.032	NT	NT	NT	8.213	4.14	NT	NT	NT	5.854	93.561	NT	NT	NT	5.595
s_27____7100914____16711384	CN(C)CCN(Cc1cccs1)c1ccncc1Cl	Enamine match	Enamine	n/a	20.018	87.388	1612.65	498.455	6.30237	8.016	27.656	ND	ND	ND	5.661	49.484	8565.72	6057.8	5.06724	5.067
s_27____7100894____16733638	CN(C)CCN(Cc1cccc(Cl)c1)c1nccc2cnccc12	Enamine match	Enamine	n/a	10.147	86.191	1624.2	502.027	6.29927	8.39	26.689	ND	ND	ND	5.533	99.662	118.808	84.023	6.92515	5.657
NBI1100649	CSc1ncccc1-c1nn(CCCN(C)C)c(=O)c2ccccc12	NBI design	NBI	n/a		85.782	1206.88	373.037	6.42825		27.908	ND	ND	ND		28.173	8699.46	6152.38	5.06051
GMD_11677	CN(C)CCCn1nc(-c2cccnc2)c2ccccc2c1=O	GMD	NBI	n/a	16.925	80.964	2106.1	650.978	6.18643	8.089	22.343	ND	ND	ND	5.173	31.056	11128.4	7870.16	4.95357	4.752
GMD_12767	CN(C)CCn1nc(-c2ccccc2Cl)c2ccccc2c1=O	GMD	NBI	n/a	12.568	80.922	2245.13	693.95	6.15867	8.274	73.08	6356.51	1390.49	5.85683	4.812	84.203	1589.11	1123.84	5.79885	5.567
s_272164____9389444____9369516	CN(C)CCN(Cc1cccc(Cl)c1)C(=O)N1CCSc2ccncc21	Enamine match	Enamine	n/a	6.252	77.985	NT	NT	NT	8.541	-24.681	NT	NT	NT	5.53	75.859	NT	NT	NT	5.423
GMD_13497	CN(C)CCCn1nc(-c2ccccn2)c2ccccc2c1=O	GMD	NBI	n/a	12.044	73.609	3225.41	996.944	6.00133	8.236	49.29	ND	ND	ND	5.312	33.618	6074.74	4296.14	5.21647	4.906
s_272164____9389444____9363352	CN(C)CCN(Cc1ccccc1)C(=O)N1CCSc2ccncc21	Enamine match	Enamine	n/a	7.401	71.581	NT	NT	NT	8.485	-31.12	NT	NT	NT	5.838	31.112	NT	NT	NT	5.469
GMD_27933	CN(C)CCCn1nc(-c2cncc(Cl)c2)c2ccccc2c1=O	GMD	NBI	n/a	14.654	70.693	3718.38	1149.32	5.93956	8.183	33.181	ND	ND	ND	4.903	80.382	967.788	684.433	6.01422	5.413
s_270004____10205888____7548808	CN(C)CCN(Cc1ccccc1)Cc1nc2ccccc2n1C	Enamine match	Enamine	n/a	19.423	69.721	3569.31	1103.24	5.95733	8.038	46.996	ND	ND	ND	5.989	75.014	1478.3	1045.47	5.83024	5.217
s_27____16636988____14057938	CN(C)CCN(Cc1nccn1C)c1nc2cc(Cl)ccc2s1	Enamine match	Enamine	n/a	7.605	68.19	NT	NT	NT	8.562	21.923	NT	NT	NT	5.233	89.136	NT	NT	NT	5.781
s_527____1500312____16910956	CN(C)CCCN(Cc1ccc(Cl)c(Cl)c1)C(=O)c1ccn2c1CSCC2	Enamine match	Enamine	n/a	7.922	65.427	NT	NT	NT	8.457	38.479	NT	NT	NT	5.9	66.762	NT	NT	NT	5.466
GMD_13630	CN(C)CCn1nc(-c2cccc(Cl)c2)c2ccccc2c1=O	GMD	NBI	n/a	14.048	60.372	7637.69	2360.74	5.62695	8.315	8.479	ND	ND	ND	4.884	79.099	2424.81	1714.86	5.61532	5.972
GMD_13601	CN(C)CCn1nc(-c2ccccn2)c2ccccc2c1=O	GMD	NBI	n/a	20.251	59.788	4897.21	1513.68	5.81996	8.008	24.979	ND	ND	ND	4.663	16.642	ND	ND	ND	4.92
GMD_12737	CN(C)CCc1nc2ccccc2n1CCc1ccccc1	GMD	NBI	n/a	18.197	58.772	ND	ND	ND	8.132	-10.577	ND	ND	ND	5.431	45.372	ND	ND	ND	5.794
s_60____1081314____90809	CN(C)CCn1c(-c2ccccc2Cl)nc2ccccc21	Enamine match	Enamine	n/a	18.338	58.473	7932.44	2451.84	5.61051	8.104	19.748	ND	ND	ND	5.355	2.202	7049.57	4985.55	5.15184	5.641
s_11____17828754____16474570	Cc1cccc2c(C(=O)N(CCN(C)C)c3ccccn3)cnn12	Enamine match	Enamine	n/a	13.68	57.139	NT	NT	NT	8.217	11.805	NT	NT	NT	4.788	20.786	NT	NT	NT	5.437
s_22____2224104____12421166	CN(C)CCN(Cc1ccc(F)c(F)c1)C(=O)c1ccnc(Cl)c1Cl	Enamine match	Enamine	n/a	2.561	56.888	NT	NT	NT	8.9	-12.724	NT	NT	NT	5.504	23.491	NT	NT	NT	5.534
s_270004____16637008____8127840	CN(C)CCN(Cc1cccc(OCc2ccc(F)cc2)c1)Cc1nccn1C	Enamine match	Enamine	n/a	10.734	56.762	NT	NT	NT	8.294	18.857	NT	NT	NT	5.677	91.348	NT	NT	NT	5.153
s_527____284286____13308974	Cc1ccc(C(=O)N(CCN(C)C)Cc2ccccc2)c2ncccc12	Enamine match	Enamine	n/a	9.24	56.134	NT	NT	NT	8.437	-0.766	NT	NT	NT	5.698	69.221	NT	NT	NT	5.672
s_527____7348186____14775532	CN(C)CCN(Cc1ccccc1F)C(=O)c1nccc2ncccc12	Enamine match	Enamine	n/a	9.744	53.748	NT	NT	NT	8.321	-20.082	NT	NT	NT	5.254	33.079	NT	NT	NT	4.979
NBI1099533	CN(C)CCn1nc(-c2cccs2)c2ccccc2c1=O	NBI design	NBI	n/a		53.574	6530.07	2018.38	5.695		14.435	ND	ND	ND		9.916	ND	ND	ND
s_270004____10205916____16947572	CN(C)CCCN(C)Cc1c(-c2ccccc2F)nn(C)c1Cl	Enamine match	Enamine	n/a	16.334	52.367	ND	ND	ND	8.128	-4.445	ND	ND	ND	5.452	17.59	ND	ND	ND	5.355
NBI1099469	CN(C)CCn1nc(-c2ccc(Cl)cc2)c2ccccc2c1=O	NBI design	NBI	n/a		52.306	6354.14	1964.01	5.70686		21.757	ND	ND	ND		71.734	1740.5	1230.91	5.75933
s_527____7348186____205300	CN(C)CCN(Cc1ccccc1F)C(=O)c1csc2ccccc12	Enamine match	Enamine	n/a	13.397	52.3	ND	ND	ND	8.247	-0.206	ND	ND	ND	5.965	55.648	7036.48	4976.29	5.15264	5.585
GMD_15306	CN(C)CCN(C)c1nc2ccccc2n1Cc1ccccc1F	GMD	NBI	n/a	16.018	50.358	ND	ND	ND	8.283	15.177	ND	ND	ND	5.197	40.701	3039.18	2149.35	5.51724	6.089
s_11____764634____11618976	CN(C)CCN(CCc1ccccc1)C(=O)c1csc2cc(Cl)cnc12	Enamine match	Enamine	n/a	13.404	50.358	NT	NT	NT	8.318	-12.417	NT	NT	NT	5.842	88.152	NT	NT	NT	5.902
s_22____1500308____12360522	CN(C)CCCN(Cc1ccc(Cl)c(Cl)c1)C(=O)c1nccnc1Cl	Enamine match	Enamine	n/a	5.142	49.855	NT	NT	NT	8.655	-17.936	NT	NT	NT	5.383	57.665	NT	NT	NT	5.446
s_11____2264406____15260550	CN(C)CCN(C(=O)c1cccc2ncccc12)c1ccccc1	Enamine match	Enamine	n/a	12.579	48.348	NT	NT	NT	8.301	-12.417	NT	NT	NT	5.365	21.77	NT	NT	NT	5.715
m_275030____14113996____14122834____12659118	CN(CCN(C)C(=O)c1cccnc1N(C)C)Cc1cccc(Cl)c1	Enamine match	Enamine	n/a	14.798	47.846	NT	NT	NT	8.165	-1.992	NT	NT	NT	5.429	17.098	NT	NT	NT	5.256
s_11____4836304____10207328	CN(C)CCN(Cc1ccc(F)cc1F)C(=O)c1cc(Br)ncc1Cl	Enamine match	Enamine	n/a	12.992	47.469	NT	NT	NT	8.268	19.47	NT	NT	NT	5.611	28.654	NT	NT	NT	5.624
s_7____14325654____13940010	CN(C)CCC(Sc1ccncc1F)c1ccccc1	Enamine match	Enamine	n/a	14.323	46.367	NT	NT	NT	8.175	6.933	NT	NT	NT	5.944	47.311	NT	NT	NT	5.209
s_2230____12297302____16648172	Clc1ccccc1N(CCN1CCOCC1)Cc1cc2ncccc2s1	Enamine match	Enamine	n/a	13.856	46.339	NT	NT	NT	8.261	37.866	NT	NT	NT	5.779	66.025	NT	NT	NT	5.746
GMD_7286	CN(C)CCc1nc2ccccc2n1Cc1ccccc1Cl	GMD	NBI	n/a	18.408	43.828	NT	NT	NT	8.151	11.192	NT	NT	NT	5.722	51.273	NT	NT	NT	5.916
s_527____7348186____16891240	CN(C)CCN(Cc1ccccc1F)C(=O)c1c(Cl)ccc2cccnc12	Enamine match	Enamine	n/a	2.663	42.572	NT	NT	NT	8.946	-3.525	NT	NT	NT	5.871	59.141	NT	NT	NT	5.698
s_7____7285292____9475634	CN(C)CCCSc1nnc(-c2cnccn2)n1-c1ccc(Cl)cc1	Enamine match	Enamine	n/a	14.463	40.06	NT	NT	NT	8.204	7.512	NT	NT	NT	5.303	32.096	NT	NT	NT	5.537
GMD_24043	CN(C)CCn1nc(-c2ccccc2)c2ccccc2c1=O	GMD	NBI	n/a	10.581	38.412	NT	NT	NT	8.304	27.884	NT	NT	NT	4.862	60.143	NT	NT	NT	5.208
s_270004____10206112____16971162	CN(C)CCN(Cc1cccs1)Cc1cc2cnn(C)c2nc1Cl	Enamine match	Enamine	n/a	21.935	37.775	NT	NT	NT	7.996	8.759	NT	NT	NT	5.13	78.283	NT	NT	NT	5.446
s_272164____9389146____17325014	CN(C)CCN(Cc1ccccc1F)C(=O)N1CCSc2ncccc21	Enamine match	Enamine	n/a	6.527	36.669	NT	NT	NT	8.513	-9.044	NT	NT	NT	5.548	37.259	NT	NT	NT	5.36
s_22____1322108____13142180	CN(C)CCN(Cc1ccccc1F)C(=O)Cc1c[nH]c2nccc(Cl)c12	Enamine match	Enamine	n/a	12.855	36.418	NT	NT	NT	8.221	20.083	NT	NT	NT	5.306	38.734	NT	NT	NT	5.186
s_270004____8133704____10229386	CN(C)c1ncccc1CN1CCN(C(=O)c2c(Cl)cccc2Cl)CC1	Enamine match	Enamine	n/a	12.085	35.414	NT	NT	NT	8.25	-5.672	NT	NT	NT	5.703	2.592	NT	NT	NT	5.218
s_270004____10206068____8363900	COCCN(CCN(C)C)Cc1c(Cl)cccc1Oc1ccccc1	Enamine match	Enamine	n/a	16.289	35.354	NT	NT	NT	8.139	38.257	NT	NT	NT	5.769	99.033	NT	NT	NT	5.46
s_11____2264406____15769708	COc1cc(C(=O)N(CCN(C)C)c2ccccc2)c2ncccc2c1	Enamine match	Enamine	n/a	10.182	34.786	NT	NT	NT	8.448	-22.228	NT	NT	NT	5.216	22.507	NT	NT	NT	5.861
NBI1100648	CSc1ncccc1-c1nn(CCN(C)C)c(=O)c2ccccc12	NBI design	NBI	n/a		34.427	NT	NT	NT		10.627	NT	NT	NT		44.188	NT	NT	NT
s_22____4639446____15428718	COc1c(Cl)cc(C(=O)N(CCN(C)C)C2CCCCC2)c2ncccc12	Enamine match	Enamine	n/a	7.961	34.032	NT	NT	NT	8.524	24.682	NT	NT	NT	5.645	42.668	NT	NT	NT	5.737
NBI1099472	CN(C)CCn1nc(-c2ccncc2)c2ccccc2c1=O	NBI design	NBI	n/a		33.032	NT	NT	NT		21.172	NT	NT	NT		15.041	NT	NT	NT
s_527____1500312____14775532	CN(C)CCCN(Cc1ccc(Cl)c(Cl)c1)C(=O)c1nccc2ncccc12	Enamine match	Enamine	n/a	7.476	32.4	NT	NT	NT	8.553	-28.667	NT	NT	NT	5.788	39.963	NT	NT	NT	5.735
s_22____3489604____2009120	COCCN(CCN(C)C)C(=O)c1cccnc1Oc1ccc(Cl)cc1Cl	Enamine match	Enamine	n/a	8.003	31.521	NT	NT	NT	8.458	10.885	NT	NT	NT	5.47	48.568	NT	NT	NT	5.492
GMD_9634	CN(C)CCc1nc2ccccc2n1Cc1ccc(F)c(F)c1	GMD	NBI	n/a	19.436	31.144	NT	NT	NT	8.129	-10.271	NT	NT	NT	4.897	16.115	NT	NT	NT	5.948
m_275030____14113534____14124548____12659582	CN(Cc1sccc1Cl)C[C@H]1CCCCN1C(=O)c1ncccc1F	Enamine match	Enamine	n/a	12.693	31.018	NT	NT	NT	8.253	-19.162	NT	NT	NT	5.698	27.424	NT	NT	NT	5.431
s_11____4836284____101939	CN(C)CCN(Cc1ccccc1F)C(=O)c1cccc2cccnc12	Enamine match	Enamine	n/a	2.403	26.372	NT	NT	NT	8.835	7.512	NT	NT	NT	5.743	54.961	NT	NT	NT	5.411
m_275592____14115032____14137024____15863108	CN(CCCN(C)C(=O)c1ccnc2ccsc12)C(=O)c1cncc(Cl)c1	Enamine match	Enamine	n/a	11.463	26.121	NT	NT	NT	8.376	-11.191	NT	NT	NT	5.693	2.592	NT	NT	NT	4.704
s_527____7348186____7593650	Cc1ccc2cc(C(=O)N(CCN(C)C)Cc3ccccc3F)ccc2n1	Enamine match	Enamine	n/a	14.393	24.363	NT	NT	NT	8.183	-18.242	NT	NT	NT	5.6	21.77	NT	NT	NT	5.322
s_22____2161756____115777	CN(C)CCN(CCCc1ccccc1)C(=O)c1cn(C)c2ccccc12	Enamine match	Enamine	n/a	14.192	22.282	NT	NT	NT	8.262	7.024	NT	NT	NT	5.461	63.822	NT	NT	NT	5.805
GMD_9161	CN(C)CCc1nc2ccccc2n1Cc1ccc(F)cc1	GMD	NBI	n/a	20.193	20.846	NT	NT	NT	8.249	-4.752	NT	NT	NT	5.282	6.035	NT	NT	NT	6.336
s_270004____10205888____17057166	CN(C)CCN(Cc1ccccc1)Cc1c(Cl)cccc1-n1ccnc1	Enamine match	Enamine	n/a	19.703	20.466	NT	NT	NT	8.077	29.581	NT	NT	NT	5.915	71.052	NT	NT	NT	5.709
s_1____86334____13026574____11759950	CC1CCCCC1N=c1scc(-c2ccnn2C)n1N=Cc1ccc(Cl)cn1	Enamine match	Enamine	n/a	17.105	20.225	NT	NT	NT	8.108	24.101	NT	NT	NT	5.283	-2.576	NT	NT	NT	4.858
s_11____17828754____14179334	Cc1ccc2c(C(=O)N(CCN(C)C)c3ccccn3)ccnc2c1Cl	Enamine match	Enamine	n/a	13.062	19.465	NT	NT	NT	8.259	35.72	NT	NT	NT	5.412	29.883	NT	NT	NT	5.586
s_11____17828754____7832710	CC(=Cc1ccccc1Cl)C(=O)N(CCN(C)C)c1ccccn1	Enamine match	Enamine	n/a	10.537	18.051	NT	NT	NT	8.345	24.34	NT	NT	NT	5.462	48.398	NT	NT	NT	5.517
GMD_36918	CN(C)CCn1nc(-c2cccnc2)c2ccccc2c1=O	GMD	NBI	n/a	16.878	17.562	NT	NT	NT	8.091	22.929	NT	NT	NT	4.687	2.869	NT	NT	NT	4.789
s_11____10910498____13033826	CN(C)CCN(Cc1ccsc1)C(=O)c1cc2c(Cl)cncc2s1	Enamine match	Enamine	n/a	12.586	16.074	NT	NT	NT	8.268	0.767	NT	NT	NT	5.585	79.547	NT	NT	NT	5.533
s_7____4839872____13940010	CN(C)CCC(Sc1nccn1Cc1ccccn1)c1ccccc1	Enamine match	Enamine	n/a	13.63	15.698	NT	NT	NT	8.334	0.767	NT	NT	NT	6.091	5.789	NT	NT	NT	5.902
s_22____16636986____2366818	CN(C)CCN(Cc1nccn1C)C(=O)c1ccn(-c2ccccc2Cl)n1	Enamine match	Enamine	n/a	7.03	15.02	NT	NT	NT	8.481	5.867	NT	NT	NT	5.339	25.781	NT	NT	NT	5.333
s_22____2224108____339636	CN(C)CCN(Cc1cccc(F)c1)C(=O)CSc1nc2ccccc2n1C	Enamine match	Enamine	n/a	9.741	14.179	NT	NT	NT	8.365	3.342	NT	NT	NT	5.868	75.557	NT	NT	NT	5.426
s_11____2264406____11762612	CC(=Cc1ccccn1)C(=O)N(CCN(C)C)c1ccccc1	Enamine match	Enamine	n/a	16.081	10.549	NT	NT	NT	8.136	6.381	NT	NT	NT	5.518	18.794	NT	NT	NT	5.365
s_271570____11676396____16733458	CN(C)CCOc1ccccc1-c1cn(C)c2cccnc12	Enamine match	Enamine	n/a	10.828	10.423	NT	NT	NT	8.301	-21.002	NT	NT	NT	5.353	63.812	NT	NT	NT	5.274
s_22____3218898____13770932	Cc1cccc(CN(CCN(C)C)C(=O)C2=Cc3ccc(Cl)cc3OC2)c1	Enamine match	Enamine	n/a	20.644	9.944	NT	NT	NT	8.071	39.536	NT	NT	NT	5.171	94.297	NT	NT	NT	5.82
GMD_16666	CN(C)CCCn1nc(-c2ccccc2Cl)c2ccccc2c1=O	GMD	NBI	n/a	9.364	9.29	NT	NT	NT	8.376	12.654	NT	NT	NT	5.346	10.565	NT	NT	NT	5.391
s_27____16636988____12112620	Cc1cc2nc(Cl)nc(N(CCN(C)C)Cc3nccn3C)c2s1	Enamine match	Enamine	n/a	12.395	7.66	NT	NT	NT	8.249	-2.299	NT	NT	NT	5.132	71.188	NT	NT	NT	5.323
s_527____7348186____14188826	Cc1cccc2c(C(=O)N(CCN(C)C)Cc3ccccc3F)nccc12	Enamine match	Enamine	n/a	6.431	7.402	NT	NT	NT	8.574	4.447	NT	NT	NT	5.395	52.743	NT	NT	NT	5.6
s_27____16636988____10213920	CN(C)CCN(Cc1nccn1C)c1cc(C(F)F)nc2ccc(Cl)cc12	Enamine match	Enamine	n/a	7.914	3.521	NT	NT	NT	8.443	-6.279	NT	NT	NT	5.519	60.992	NT	NT	NT	5.38
GMD_8492	Cc1ccccc1Cn1c(CCN(C)C)nc2ccccc21	GMD	NBI	n/a	21.586	2.888	NT	NT	NT	8.099	-16.709	NT	NT	NT	5.052	9.231	NT	NT	NT	6.063
s_527____284286____7794996	CN(C)CCN(Cc1ccccc1)C(=O)c1cc(-c2ccccn2)ccc1Cl	Enamine match	Enamine	n/a	15.049	2.794	NT	NT	NT	8.322	0.083	NT	NT	NT	6.15	55.019	NT	NT	NT	5.98
s_2230____15141024____14479640	CN(C)CCN(CCO)Cc1csc(-c2c(Cl)cccc2Cl)n1	Enamine match	Enamine	n/a	17.53	1.585	NT	NT	NT	8.079	5.062	NT	NT	NT	5.491	9.596	NT	NT	NT	5.113
s_27____15756872____16607386	Cc1csc2ccnc(N3CCOCC4(COCCN4Cc4ccccc4)C3)c12	Enamine match	Enamine	n/a	15.374	1.331	NT	NT	NT	8.222	-4.311	NT	NT	NT	5.302	62.125	NT	NT	NT	5.683
s_527____7348186____237975	CN(C)CCN(Cc1ccccc1F)C(=O)c1cccc2ncccc12	Enamine match	Enamine	n/a	5.645	0.253	NT	NT	NT	8.562	-4.544	NT	NT	NT	5.572	1.573	NT	NT	NT	5.338
m_26____7043632____590162	Cc1ccc(-c2nn(CN(C)CCC3CCOCC3)c(=O)c3ccccc23)cc1	Enamine match	Enamine	n/a	21.262	-2.157	NT	NT	NT	7.986	1.131	NT	NT	NT	5.384	7.116	NT	NT	NT	4.979
s_27____16636988____12321872	CN(C)CCN(Cc1nccn1C)c1nc(-c2ccccn2)nc2sccc12	Enamine match	Enamine	n/a	11.808	-4.94	NT	NT	NT	8.302	-2.737	NT	NT	NT	5.482	91.581	NT	NT	NT	5.565
NBI1099473	CN(C)CCn1nc(-c2cncc(Cl)c2)c2ccccc2c1=O	NBI design	NBI	n/a		-5.009	NT	NT	NT		22.05	NT	NT	NT		86.147	NT	NT	NT
s_2230____13270592____17316260	Clc1ccccc1-n1ccc(CNC2(c3ncccn3)CCOCC2)n1	Enamine match	Enamine	n/a	12.115	-9.068	NT	NT	NT	8.233	-12.353	NT	NT	NT	5.347	-0.942	NT	NT	NT	4.924
s_11____117338____10437082	CN(C)CCN(Cc1ccccc1)C(=O)c1ncccc1Cl	Enamine match	Enamine	n/a	9.262	-12.699	NT	NT	NT	8.391	2.975	NT	NT	NT	5.447	9.118	NT	NT	NT	5.456
Legend for binding measurement and prediction columns:
ND: Binding was measured at multiple concentrations, but concentration-dependent binding was not observed, so IC50 and Ki were not computable.
NT: Binding was tested at the 10 uM concentration only, so IC50 and Ki were not estimated.
Blank cells: Model predictions were not performed on compounds designed by NBI chemists.
Explanation of selected columns:
Design: Origin of compound structure. GMD = proposed by GMD; Enamine match = similar compound from Enamine REAL catalog to GMD compound; NBI design = analog to proposed GMD compound designed by chemists at Neurocrine Biosciences, Inc.
Synthesis: Where tested compound was synthesized
Duplicate pair index: Groups exact matches from Enamine with original GMD compounds
Cost Score: Objective function used to score compounds; smaller is better.
